# Control of cartilage homeostasis and osteoarthritis progression by mTORC1/4E-BP/eIF4E axis

**DOI:** 10.1101/768457

**Authors:** Olga Katsara, Mukundan Attur, Victoria Kolupaeva

## Abstract

As world population growing older, burden of age-related conditions soars. One of them is osteoarthritis (OA), a debilitating joint disease with no effective treatment. Articular cartilage degeneration is a central event in OA, and changes in expression of many genes in OA cartilage are well-documented. Still, the specific mechanisms are rarely known. We showed that in OA cartilage the increased abundance of many proteins, including extracellular matrix protein Fibronectin (Fn1) and an orphan nuclear receptor Nr4a1 is translationally controlled and requires inactivation of 4EBP, an inhibitor of cap-dependent translation. Importantly, intra-articular injection of the translation inhibitor 4E1RCat reduces Fn1 and Nr4a upregulation in a rodent OA model and delays cartilage degeneration. Our results support the hypothesis that maintaining proper translational control is an important homeostatic mechanism, the loss of which contributes to OA development.
