## Supplemental Table 4 for "Control of cartilage homeostasis and osteoarthritis progression by mTORC1/4E-BP/eIF4E axis"

### Sheet: Sheet1
Name	Average LogFC RNA	Average Log FC polysome	polysome FC/RNA FC	N/A - data are not avalable from HiSeq experiment
Cxcl2	N/A	10.73	#VALUE!
Cxcl3	N/A	10.62	#VALUE!
Ccl20	N/A	10.61	#VALUE!
Mmp9	N/A	8.75	#VALUE!
Ccl7	N/A	8.6	#VALUE!
Neurl3	N/A	6.53	#VALUE!
Tnfrsf9	N/A	5.08	#VALUE!
Plppr2	N/A	2.03	#VALUE!
Sema4b	N/A	2	#VALUE!
Depdc5	N/A	1.97	#VALUE!
Gramd3	N/A	1.97	#VALUE!
Chst2	N/A	1.96	#VALUE!
Dusp6	N/A	1.93	#VALUE!
Cd14	N/A	1.9	#VALUE!
Ciz1	N/A	1.9	#VALUE!
Adam17	N/A	1.88	#VALUE!
Slc2a3	N/A	1.88	#VALUE!
Pla1a	N/A	1.87	#VALUE!
Ptgs1	N/A	1.87	#VALUE!
Plk2	N/A	1.82	#VALUE!
Timp1	N/A	1.82	#VALUE!
Lmbr1l	N/A	1.76	#VALUE!
Nqo2	N/A	1.76	#VALUE!
Cd82	N/A	1.75	#VALUE!
Csrnp1	N/A	1.71	#VALUE!
Sgk1	N/A	1.7	#VALUE!
Fbxl5	N/A	1.67	#VALUE!
Slc25a10	N/A	1.65	#VALUE!
B4galt5	N/A	1.64	#VALUE!
Jak2	N/A	1.64	#VALUE!
Ginm1	N/A	1.63	#VALUE!
Elk3	N/A	1.62	#VALUE!
Cks2	N/A	1.6	#VALUE!
Rap1b	N/A	1.59	#VALUE!
Tmem63a	N/A	1.57	#VALUE!
Psen2	1.5	N/A	#VALUE!
Ets1	1.51	N/A	#VALUE!
Cat	1.52	N/A	#VALUE!
Jade2	1.52	N/A	#VALUE!
Lrp8	1.52	N/A	#VALUE!
Cpped1	1.53	N/A	#VALUE!
Tagln2	1.53	N/A	#VALUE!
Chek2	1.54	N/A	#VALUE!
Fabp5	1.54	N/A	#VALUE!
Nfkbib	1.54	N/A	#VALUE!
Parm1	1.54	N/A	#VALUE!
Gins2	1.55	N/A	#VALUE!
Hoxc6	1.55	N/A	#VALUE!
P2ry6	1.55	N/A	#VALUE!
Dtnb	1.56	N/A	#VALUE!
Palb2	1.56	N/A	#VALUE!
Rnf144b	1.56	N/A	#VALUE!
Nceh1	1.57	N/A	#VALUE!
Rai2	1.57	N/A	#VALUE!
Steap1	1.57	N/A	#VALUE!
Carhsp1	1.58	N/A	#VALUE!
Irf1	1.58	N/A	#VALUE!
Arrdc3	1.59	N/A	#VALUE!
Cd28	1.61	N/A	#VALUE!
Bach1	1.62	N/A	#VALUE!
Zmiz1	1.62	N/A	#VALUE!
Plk4	1.64	N/A	#VALUE!
Zbtb42	1.64	N/A	#VALUE!
Cxadr	1.65	N/A	#VALUE!
Dapk2	1.65	N/A	#VALUE!
Mgst2	1.65	N/A	#VALUE!
Mitf	1.65	N/A	#VALUE!
Vdac3	1.65	N/A	#VALUE!
Haus8	1.66	N/A	#VALUE!
Amz1	1.67	N/A	#VALUE!
C5ar2	1.68	N/A	#VALUE!
Draxin	1.68	N/A	#VALUE!
C1s	1.69	N/A	#VALUE!
Cdc45	1.69	N/A	#VALUE!
LOC360919	1.69	N/A	#VALUE!
Sfxn5	1.69	N/A	#VALUE!
Mgarp	1.7	N/A	#VALUE!
Adcy5	1.73	N/A	#VALUE!
Aurkb	1.73	N/A	#VALUE!
Bst1	1.73	N/A	#VALUE!
Mcm3	1.73	N/A	#VALUE!
Mcub	1.73	N/A	#VALUE!
RGD1560010	1.73	N/A	#VALUE!
Cpeb2	1.75	N/A	#VALUE!
Gstm1	1.75	N/A	#VALUE!
Ppif	1.75	N/A	#VALUE!
Slc23a2	1.75	N/A	#VALUE!
Slc4a7	1.76	N/A	#VALUE!
Ttc39c	1.76	N/A	#VALUE!
Clec2d	1.77	N/A	#VALUE!
Lrrc8c	1.77	N/A	#VALUE!
Relt	1.77	N/A	#VALUE!
Arhgap22	1.78	N/A	#VALUE!
Dck	1.79	N/A	#VALUE!
Mcm5	1.79	N/A	#VALUE!
Phf19	1.8	N/A	#VALUE!
Cd38	1.81	N/A	#VALUE!
Gtse1	1.81	N/A	#VALUE!
Lonrf3	1.82	N/A	#VALUE!
Gna14	1.84	N/A	#VALUE!
NEWGENE_1306714	1.85	N/A	#VALUE!
Mov10	1.86	N/A	#VALUE!
Epn3	1.87	N/A	#VALUE!
Hsph1	1.87	N/A	#VALUE!
Ndst3	1.87	N/A	#VALUE!
Bdkrb2	1.88	N/A	#VALUE!
Birc5	1.89	N/A	#VALUE!
LOC100912399	1.9	N/A	#VALUE!
Dtl	1.92	N/A	#VALUE!
Cenpn	1.94	N/A	#VALUE!
Nfkb1	1.94	N/A	#VALUE!
Phospho1	1.94	N/A	#VALUE!
Peli1	1.95	N/A	#VALUE!
Rbpj	1.95	N/A	#VALUE!
Mybl2	1.96	N/A	#VALUE!
Nqo1	1.96	N/A	#VALUE!
Cep72	1.97	N/A	#VALUE!
Dclk1	1.97	N/A	#VALUE!
Ptger4	1.97	N/A	#VALUE!
Htra4	2	N/A	#VALUE!
Afdn	2.01	N/A	#VALUE!
LOC100359539	2.02	N/A	#VALUE!
Plekhn1	2.02	N/A	#VALUE!
Ugdh	2.02	N/A	#VALUE!
Asf1b	2.03	N/A	#VALUE!
Gins1	2.03	N/A	#VALUE!
Hmox1	2.04	N/A	#VALUE!
Cfap45	2.05	N/A	#VALUE!
Fbxo2	2.05	N/A	#VALUE!
Serpinb2	2.05	N/A	#VALUE!
Clspn	2.07	N/A	#VALUE!
LOC102550892	2.07	N/A	#VALUE!
Slc7a2	2.07	N/A	#VALUE!
LOC100360218	2.09	N/A	#VALUE!
Mfap3l	2.09	N/A	#VALUE!
Ttk	2.09	N/A	#VALUE!
Fes	2.1	N/A	#VALUE!
Kif26b	2.1	N/A	#VALUE!
Stap2	2.1	N/A	#VALUE!
Tmem2	2.1	N/A	#VALUE!
Vegfa	2.1	N/A	#VALUE!
Zc3h12c	2.1	N/A	#VALUE!
Blm	2.11	N/A	#VALUE!
Parvb	2.11	N/A	#VALUE!
Ncaph	2.12	N/A	#VALUE!
Mcm10	2.13	N/A	#VALUE!
Rrm2	2.13	N/A	#VALUE!
Cenpu	2.14	N/A	#VALUE!
Ticrr	2.14	N/A	#VALUE!
Arid3a	2.15	N/A	#VALUE!
LOC100912399	2.15	N/A	#VALUE!
Ns5atp9	2.17	N/A	#VALUE!
Rab27b	2.17	N/A	#VALUE!
Spred3	2.18	N/A	#VALUE!
E2f8	2.2	N/A	#VALUE!
Plin2	2.2	N/A	#VALUE!
Shc4	2.21	N/A	#VALUE!
Ston2	2.21	N/A	#VALUE!
Zfp819	2.23	N/A	#VALUE!
Angpt4	2.24	N/A	#VALUE!
Cst6	2.27	N/A	#VALUE!
Cdc6	2.28	N/A	#VALUE!
Hopx	2.29	N/A	#VALUE!
Gstp1	2.3	N/A	#VALUE!
Ddias	2.31	N/A	#VALUE!
Foxs1	2.34	N/A	#VALUE!
Reln	2.34	N/A	#VALUE!
Galnt14	2.38	N/A	#VALUE!
Igfbp3	2.39	N/A	#VALUE!
Pstpip2	2.39	N/A	#VALUE!
Rhou	2.39	N/A	#VALUE!
Itgb8	2.4	N/A	#VALUE!
Slc16a1	2.42	N/A	#VALUE!
Flrt3	2.44	N/A	#VALUE!
Mtss1	2.47	N/A	#VALUE!
Chst1	2.48	N/A	#VALUE!
Ccnd1	2.49	N/A	#VALUE!
Rap2b	2.5	N/A	#VALUE!
Cd68	2.53	N/A	#VALUE!
Prdx5	2.54	N/A	#VALUE!
Fgf7	2.59	N/A	#VALUE!
Gdf15	2.59	N/A	#VALUE!
Slfn2	2.61	N/A	#VALUE!
Slamf8	2.62	N/A	#VALUE!
Mast4	2.64	N/A	#VALUE!
Angpt1	2.65	N/A	#VALUE!
NEWGENE_1310139	2.66	N/A	#VALUE!
Prex1	2.68	N/A	#VALUE!
Vnn3	2.68	N/A	#VALUE!
Rbm38	2.72	N/A	#VALUE!
Ccbe1	2.77	N/A	#VALUE!
Itgb3	2.87	N/A	#VALUE!
Plxnd1	2.87	N/A	#VALUE!
Msln	2.9	N/A	#VALUE!
Dennd3	2.92	N/A	#VALUE!
Steap4	2.95	N/A	#VALUE!
Lamb1	2.97	N/A	#VALUE!
Ifitm10	3.02	N/A	#VALUE!
Mertk	3.02	N/A	#VALUE!
Elmod1	3.1	N/A	#VALUE!
Ptk2b	3.12	N/A	#VALUE!
Btbd11	3.14	N/A	#VALUE!
Mtmr7	3.16	N/A	#VALUE!
Vash1	3.18	N/A	#VALUE!
Mreg	3.2	N/A	#VALUE!
Il23r	3.21	N/A	#VALUE!
Gmnn	3.25	N/A	#VALUE!
Tnfrsf1b	3.35	N/A	#VALUE!
Plscr1	3.37	N/A	#VALUE!
Scin	3.57	N/A	#VALUE!
Cgnl1	3.66	N/A	#VALUE!
Pla2g7	3.68	N/A	#VALUE!
Best1	3.71	N/A	#VALUE!
Slc1a1	3.86	N/A	#VALUE!
Erfe	4.02	N/A	#VALUE!
Mt2A	4.12	N/A	#VALUE!
Pde2a	4.13	N/A	#VALUE!
Tnfaip3	4.17	N/A	#VALUE!
Adamts7	4.41	N/A	#VALUE!
Igsf9b	4.49	N/A	#VALUE!
Prg4	4.59	N/A	#VALUE!
Chi3l1	4.7	N/A	#VALUE!
Ntn1	4.82	N/A	#VALUE!
Itga2	5.43	N/A	#VALUE!
Ampd3	5.72	N/A	#VALUE!
LOC100910708	6.09	N/A	#VALUE!
Scube3	6.74	N/A	#VALUE!
Notch3	-5.13	N/A	#VALUE!
Plppr5	-5.01	N/A	#VALUE!
Lgr5	-4.41	N/A	#VALUE!
Cilp	-4.22	N/A	#VALUE!
Matn3	-3.96	N/A	#VALUE!
Col12a1	-3.85	N/A	#VALUE!
Cnn1	-3.78	N/A	#VALUE!
Fos	-3.76	N/A	#VALUE!
Gdpd2	-3.74	N/A	#VALUE!
Adra1b	-3.67	N/A	#VALUE!
Erg	-3.57	N/A	#VALUE!
Sema3d	-3.49	N/A	#VALUE!
Col2a1	-3.44	N/A	#VALUE!
Ppp1r1b	-3.43	N/A	#VALUE!
Mgll	-3.42	N/A	#VALUE!
Mkx	-3.35	N/A	#VALUE!
Thbs1	-3.28	N/A	#VALUE!
Vegfd	-3.28	N/A	#VALUE!
Aspn	-3.27	N/A	#VALUE!
Aspnl1	-3.26	N/A	#VALUE!
Dmd	-3.25	N/A	#VALUE!
Prex2	-3.25	N/A	#VALUE!
Nr4a1	-3.14	N/A	#VALUE!
Plin4	-3.14	N/A	#VALUE!
P3h2	-3.13	N/A	#VALUE!
Fat3	-3.1	N/A	#VALUE!
Hmcn1	-3.1	N/A	#VALUE!
Setbp1	-3.09	N/A	#VALUE!
Deptor	-3.07	N/A	#VALUE!
Rarres1	-3.04	N/A	#VALUE!
Fam198b	-3.02	N/A	#VALUE!
Cdh11	-2.97	N/A	#VALUE!
Col11a1	-2.97	N/A	#VALUE!
Cilp2	-2.96	N/A	#VALUE!
Spta1	-2.96	N/A	#VALUE!
Serpina6	-2.95	N/A	#VALUE!
Col14a1	-2.93	N/A	#VALUE!
Tmem158	-2.92	N/A	#VALUE!
Mpp7	-2.89	N/A	#VALUE!
Klf2	-2.87	N/A	#VALUE!
Fzd4	-2.86	N/A	#VALUE!
Tmtc1	-2.82	N/A	#VALUE!
RGD1561931	-2.81	N/A	#VALUE!
Tenm4	-2.81	N/A	#VALUE!
Plagl1	-2.8	N/A	#VALUE!
LOC100125362	-2.79	N/A	#VALUE!
Tenm3	-2.74	N/A	#VALUE!
Adamtsl3	-2.73	N/A	#VALUE!
Fibin	-2.7	N/A	#VALUE!
Fam13c	-2.69	N/A	#VALUE!
Nrk	-2.69	N/A	#VALUE!
Mylk	-2.68	N/A	#VALUE!
Prss35	-2.68	N/A	#VALUE!
Fndc1	-2.67	N/A	#VALUE!
Abcc9	-2.63	N/A	#VALUE!
Capn6	-2.62	N/A	#VALUE!
Ptprd	-2.62	N/A	#VALUE!
Edil3	-2.61	N/A	#VALUE!
Limch1	-2.6	N/A	#VALUE!
Lgi4	-2.59	N/A	#VALUE!
Rnf144a	-2.59	N/A	#VALUE!
Kcnh2	-2.57	N/A	#VALUE!
Cobl	-2.53	N/A	#VALUE!
Col3a1	-2.52	N/A	#VALUE!
Vit	-2.52	N/A	#VALUE!
Enpp6	-2.51	N/A	#VALUE!
Susd5	-2.5	N/A	#VALUE!
Sybu	-2.5	N/A	#VALUE!
Rasl11a	-2.48	N/A	#VALUE!
Chad	-2.47	N/A	#VALUE!
Adam33	-2.46	N/A	#VALUE!
Bhlhe41	-2.46	N/A	#VALUE!
Cped1	-2.43	N/A	#VALUE!
Fbln7	-2.43	N/A	#VALUE!
Cyr61	-2.42	N/A	#VALUE!
Papln	-2.42	N/A	#VALUE!
Slc40a1	-2.4	N/A	#VALUE!
Cfap100	-2.39	N/A	#VALUE!
Endou	-2.38	N/A	#VALUE!
LOC102554748	-2.38	N/A	#VALUE!
NEWGENE_621351	-2.37	N/A	#VALUE!
Thsd7a	-2.37	N/A	#VALUE!
Slc40a1	-2.36	N/A	#VALUE!
NEWGENE_621351	-2.35	N/A	#VALUE!
Adamts12	-2.33	N/A	#VALUE!
Dab1	-2.33	N/A	#VALUE!
Galnt5	-2.33	N/A	#VALUE!
LOC100910978	-2.33	N/A	#VALUE!
Nr3c2	-2.33	N/A	#VALUE!
Sh2d4a	-2.33	N/A	#VALUE!
Col4a5	-2.32	N/A	#VALUE!
Itgbl1	-2.32	N/A	#VALUE!
Clec3a	-2.3	N/A	#VALUE!
Col11a2	-2.3	N/A	#VALUE!
Runx1t1	-2.3	N/A	#VALUE!
Epha4	-2.29	N/A	#VALUE!
Gatm	-2.29	N/A	#VALUE!
Lpar4	-2.28	N/A	#VALUE!
Pcdh18	-2.28	N/A	#VALUE!
Scrn1	-2.28	N/A	#VALUE!
Fbln5	-2.26	N/A	#VALUE!
Olfml2b	-2.26	N/A	#VALUE!
Col8a2	-2.25	N/A	#VALUE!
Efcab1	-2.25	N/A	#VALUE!
Cpz	-2.22	N/A	#VALUE!
Fzd9	-2.22	N/A	#VALUE!
Igfbp2	-2.22	N/A	#VALUE!
Matn4	-2.22	N/A	#VALUE!
Gramd2	-2.2	N/A	#VALUE!
Thbs2	-2.2	N/A	#VALUE!
Ecm2	-2.19	N/A	#VALUE!
Fhl1	-2.19	N/A	#VALUE!
Nexn	-2.19	N/A	#VALUE!
Creb3l1	-2.18	N/A	#VALUE!
Kcnt2	-2.18	N/A	#VALUE!
Pde1a	-2.18	N/A	#VALUE!
Abca9	-2.17	N/A	#VALUE!
Ctgf	-2.17	N/A	#VALUE!
Myocd	-2.17	N/A	#VALUE!
Nrip2	-2.16	N/A	#VALUE!
Scrg1	-2.16	N/A	#VALUE!
Adgrg2	-2.15	N/A	#VALUE!
Cacna1c	-2.15	N/A	#VALUE!
Ntng1	-2.15	N/A	#VALUE!
Vcl	-2.15	N/A	#VALUE!
Wfdc1	-2.15	N/A	#VALUE!
Serpini1	-2.14	N/A	#VALUE!
Plcl1	-2.13	N/A	#VALUE!
Prkab2	-2.13	N/A	#VALUE!
Tgfb2	-2.13	N/A	#VALUE!
Vdr	-2.13	N/A	#VALUE!
Aqp1	-2.12	N/A	#VALUE!
Clcn4	-2.1	N/A	#VALUE!
Enox1	-2.1	N/A	#VALUE!
Vim	-2.1	N/A	#VALUE!
Pgm5	-2.09	N/A	#VALUE!
Stk32b	-2.09	N/A	#VALUE!
Dkk3	-2.08	N/A	#VALUE!
Nuak1	-2.08	N/A	#VALUE!
Nupr1l1	-2.08	N/A	#VALUE!
Nkd2	-2.06	N/A	#VALUE!
Prss23	-2.06	N/A	#VALUE!
Nupr1	-2.05	N/A	#VALUE!
Ptprv	-2.05	N/A	#VALUE!
Sdc2	-2.05	N/A	#VALUE!
Pam	-2.04	N/A	#VALUE!
Plcb1	-2.04	N/A	#VALUE!
Unc5c	-2.04	N/A	#VALUE!
Col27a1	-2.03	N/A	#VALUE!
Ephb3	-2.03	N/A	#VALUE!
Slc44a2	-2.03	N/A	#VALUE!
Grik2	-2.02	N/A	#VALUE!
Abi3bp	-2.01	N/A	#VALUE!
Kcnma1	-2.01	N/A	#VALUE!
Osr1	-2.01	N/A	#VALUE!
Slc4a4	-2.01	N/A	#VALUE!
Slc8a3	-2	N/A	#VALUE!
Aldh1l2	-1.99	N/A	#VALUE!
Fgf1	-1.99	N/A	#VALUE!
Il16	-1.99	N/A	#VALUE!
Jdp2	-1.99	N/A	#VALUE!
Srgap3	-1.99	N/A	#VALUE!
Daam2	-1.98	N/A	#VALUE!
Arhgap6	-1.97	N/A	#VALUE!
Mmp28	-1.97	N/A	#VALUE!
Amot	-1.96	N/A	#VALUE!
Ghr	-1.96	N/A	#VALUE!
Mmp15	-1.96	N/A	#VALUE!
Rn50_2_1765.1	-1.96	N/A	#VALUE!
Tlr6	-1.96	N/A	#VALUE!
Tp53i11	-1.96	N/A	#VALUE!
Ncam1	-1.95	N/A	#VALUE!
Srebf1	-1.95	N/A	#VALUE!
Rnd3	-1.94	N/A	#VALUE!
Tspyl4	-1.94	N/A	#VALUE!
Timp3	-1.93	N/A	#VALUE!
Golim4	-1.92	N/A	#VALUE!
Piezo2	-1.92	N/A	#VALUE!
Tspan2	-1.92	N/A	#VALUE!
Aim1	-1.91	N/A	#VALUE!
Itga6	-1.91	N/A	#VALUE!
Col1a1	-1.9	N/A	#VALUE!
Matn2	-1.9	N/A	#VALUE!
Pitpnm3	-1.9	N/A	#VALUE!
Adgrl2	-1.89	N/A	#VALUE!
Casp12	-1.89	N/A	#VALUE!
Gcnt1	-1.89	N/A	#VALUE!
Lama3	-1.89	N/A	#VALUE!
Plxdc2	-1.89	N/A	#VALUE!
Mfap2	-1.88	N/A	#VALUE!
Adhfe1	-1.87	N/A	#VALUE!
Cav2	-1.87	N/A	#VALUE!
Ephx1	-1.87	N/A	#VALUE!
Islr	-1.86	N/A	#VALUE!
Tnfrsf11b	-1.86	N/A	#VALUE!
Dusp8	-1.85	N/A	#VALUE!
Fam129a	-1.85	N/A	#VALUE!
LOC108348067	-1.85	N/A	#VALUE!
Tox	-1.85	N/A	#VALUE!
Drc3	-1.84	N/A	#VALUE!
Mical1	-1.84	N/A	#VALUE!
Serpinh1	-1.84	N/A	#VALUE!
Sntb1	-1.83	N/A	#VALUE!
Gulp1	-1.82	N/A	#VALUE!
Itm2a	-1.82	N/A	#VALUE!
Zfhx4	-1.81	N/A	#VALUE!
Casp4	-1.8	N/A	#VALUE!
Frmd4b	-1.8	N/A	#VALUE!
Pdlim2	-1.8	N/A	#VALUE!
Gadd45g	-1.79	N/A	#VALUE!
Ror1	-1.79	N/A	#VALUE!
Sgcd	-1.79	N/A	#VALUE!
Fgfr2	-1.78	N/A	#VALUE!
Plce1	-1.78	N/A	#VALUE!
Apcdd1	-1.77	N/A	#VALUE!
Lxn	-1.77	N/A	#VALUE!
Smad6	-1.77	N/A	#VALUE!
AABR07073181.1	-1.76	N/A	#VALUE!
Fam171b	-1.76	N/A	#VALUE!
Gpsm1	-1.76	N/A	#VALUE!
Myo1c	-1.76	N/A	#VALUE!
Adamts15	-1.75	N/A	#VALUE!
Ahnak	-1.75	N/A	#VALUE!
Col5a1	-1.75	N/A	#VALUE!
F5	-1.75	N/A	#VALUE!
Filip1l	-1.75	N/A	#VALUE!
Osr2	-1.75	N/A	#VALUE!
Sspn	-1.74	N/A	#VALUE!
Zc2hc1a	-1.74	N/A	#VALUE!
Adamts6	-1.73	N/A	#VALUE!
Cdh3	-1.73	N/A	#VALUE!
Hspa1b	-1.73	N/A	#VALUE!
Svil	-1.73	N/A	#VALUE!
Fry	-1.72	N/A	#VALUE!
Hapln3	-1.71	N/A	#VALUE!
Nkx3-2	-1.71	N/A	#VALUE!
Phldb2	-1.71	N/A	#VALUE!
Zbtb20	-1.7	N/A	#VALUE!
RGD1561161	-1.69	N/A	#VALUE!
Bcar3	-1.68	N/A	#VALUE!
Emp1	-1.68	N/A	#VALUE!
Isoc1	-1.68	N/A	#VALUE!
Hspa1a	-1.67	N/A	#VALUE!
Ccdc80	-1.66	N/A	#VALUE!
Col5a3	-1.66	N/A	#VALUE!
Fgfrl1	-1.66	N/A	#VALUE!
Lingo1	-1.66	N/A	#VALUE!
Ust	-1.66	N/A	#VALUE!
Flnb	-1.65	N/A	#VALUE!
Lhfp	-1.65	N/A	#VALUE!
Mef2c	-1.65	N/A	#VALUE!
Cd200	-1.64	N/A	#VALUE!
Hs6st2	-1.64	N/A	#VALUE!
Ptpn14	-1.64	N/A	#VALUE!
Zfpm2	-1.64	N/A	#VALUE!
Fzd7	-1.63	N/A	#VALUE!
Lrig3	-1.63	N/A	#VALUE!
Pmp22	-1.63	N/A	#VALUE!
Vldlr	-1.63	N/A	#VALUE!
P4ha1	-1.62	N/A	#VALUE!
Atoh8	-1.61	N/A	#VALUE!
Cthrc1	-1.61	N/A	#VALUE!
Gng3	-1.61	N/A	#VALUE!
Proser2	-1.6	N/A	#VALUE!
Dusp14	-1.59	N/A	#VALUE!
LOC100911668	-1.59	N/A	#VALUE!
Nkd1	-1.59	N/A	#VALUE!
Psd3	-1.59	N/A	#VALUE!
Rapgef3	-1.59	N/A	#VALUE!
RGD1305645	-1.59	N/A	#VALUE!
Sec16b	-1.59	N/A	#VALUE!
Fzd2	-1.58	N/A	#VALUE!
Mtus1	-1.58	N/A	#VALUE!
RGD1309730	-1.58	N/A	#VALUE!
Fxyd1	-1.56	N/A	#VALUE!
Pkp1	-1.56	N/A	#VALUE!
Rftn2	-1.56	N/A	#VALUE!
Gpcpd1	-1.55	N/A	#VALUE!
Khdrbs3	-1.55	N/A	#VALUE!
Hoxa10	-1.54	N/A	#VALUE!
Plxna3	-1.54	N/A	#VALUE!
Carns1	-1.53	N/A	#VALUE!
Ctsk	-1.53	N/A	#VALUE!
Ssc5d	-1.53	N/A	#VALUE!
Zdhhc15	-1.53	N/A	#VALUE!
Clec11a	-1.52	N/A	#VALUE!
Ceacam4	N/A	-2.98	#VALUE!
Npvf	N/A	-3.44	#VALUE!
RGD1564664	N/A	-3.59	#VALUE!
Pln	N/A	-4.64	#VALUE!
Antxr2	0.754053	3.39	4.49571
Fn1	0.53574	2.33	4.34912
Camp	1	4.03	4.03
Endod1	1	3.47	3.47
RGD1309621	1	3.44	3.44
Asgr1	1	3.29	3.29
Pla2g5	1	3.27	3.27
Gcnt2	0.784056	2.32	2.95897
Slc27a1	0.706849	2.09	2.95678
Postn	1.04395	2.97	2.84496
Slc2a6	0.774074	2.14	2.76459
Dlgap1	0.975282	2.65	2.71716
Gchfr	1	2.58	2.58
Fam169b	1.06258	2.44	2.29629
Vcan	1.02503	2.29	2.23408
Stat1	-1.02525	-2.13	2.07754
Plau	1.19102	2.46	2.06546
Cdc42bpg	1.22072	2.52	2.06435
Creg1	1.36968	2.67	1.94936
Crym	-1.06208	-2.07	1.949
Col4a1	1.0942	2.04	1.86438
Rasl11b	1.53	2.83	1.84967
Lnx1	1.52	2.78	1.82895
Klhl30	1.75758	3.17	1.80362
Il1rl1	1.65	2.83	1.71515
Nog	-1.19072	-2	1.67965
P2rx5	1.213	2.03	1.67354
Flrt2	2.14	3.56	1.66355
Fzd1	1.9	3.12	1.64211
Adrb2	1.48346	2.43	1.63806
St3gal3	1.76	2.88	1.63636
Scn1b	1.33686	2.14	1.60077
Pde4b	2.02	3.09	1.5297
Npas2	1.57	2.35	1.49682
Rassf7	-1.4004	-2.09	1.49243
Sncg	-1.92886	-2.86	1.48274
Cd302	1.91	2.77	1.45026
Hivep1	1.79	2.59	1.44693
Sulf1	1.88	2.71	1.44149
LOC103690289	2.91818	4.17	1.42897
Pdgfra	1.94	2.74	1.41237
Slfn13	2.36	3.29	1.39407
RGD1563818	2.95415	4.09	1.3845
Cd24	-1.40737	-1.93	1.37135
Jph2	1.65	2.26	1.3697
Grem1	2.81	3.77	1.34164
Twist2	1.94	2.6	1.34021
Cdt1	2.19	2.9	1.3242
Abcb1a	1.58	2.09	1.32278
Sh2b2	1.8	2.38	1.32222
Zfp217	2.18	2.88	1.3211
Irak2	1.6	2.11	1.31875
Irak3	2.65	3.49	1.31698
Cflar	1.74	2.29	1.31609
Tnfaip2	2.33	3.04	1.30472
Omd	-4.33	-3.31	0.764434
Car3	-5.34	-4.04	0.756554
Ddit4l	4.65	3.51	0.754839
Fgf10	4.5	3.39	0.753333
LOC103690116	-4.33	-3.26	0.752887
Nfkbiz	5.88	4.41	0.75
Pdgfrl	-2.64	-1.98	0.75
Car9	-2.69	-2.01	0.747212
Ier3	3.46	2.57	0.742775
Cyp1b1	2.53	1.87	0.73913
Esm1	6.35	4.68	0.737008
Dlx5	-2.75	-2.02	0.734545
LOC103690128	-1.52	-1.115	0.733555
Srpx	-3.02	-2.2	0.728477
NEWGENE_1308171	-3.47	-2.52	0.726225
Bid	2.1	1.52	0.72381
Gas7	3.42	2.47	0.722222
Kcnk2	-2.28	-1.64	0.719298
Wisp2	-3.04	-2.18	0.717105
Loxl3	-2.31	-1.63	0.705628
Akr1b10	6.49	4.55	0.701079
Cav3	-2.27	-1.58	0.696035
S1pr3	-2.45	-1.69	0.689796
RGD1309079	-2.51	-1.7	0.677291
Trabd2b	-2.57	-1.74	0.677043
Col9a1	-2.95	-1.97	0.667797
Hapln1	-3.1	-2.01	0.648387
Gpc6	-2.52	-1.62	0.642857
Pla2g2a	7.32	4.68	0.639344
Ogn	-3.38	-2.13	0.630178
Chac1	-2.76	-1.73	0.626812
Map1b	-1.5	-0.928696	0.619131
Cav1	-2.91	-1.7	0.584192
Ass1	6.96	4.06	0.583333
Sgcg	-4.14	-2.41	0.582126
LOC102552055	-4.33	-2.51	0.579677
Slc7a5	-1.51	-0.819189	0.54251
Npr3	-3.4	-1.82	0.535294
Spp1	3.3	1.75	0.530303
Bmp6	3.75	1.97	0.525333
C1qtnf3	-3.51	-1.84	0.524217
Prx	-1.52	-0.794486	0.522688
Acan	-4.36	-1.69	0.387615
Nedd9	-1.51	-0.375698	0.248807
Bmp3	-3.9	2.67	-0.684615
